# FIND: a software tool for identifying population-enriched pathogenic variants in gnomAD

**DOI:** 10.64898/2026.06.05.730273

**Authors:** Aaron L. Horowitz, Adam Z. Liebman, Susan W. Liebman

## Abstract

Identification of pathogenic population-enriched or founder mutations has facilitated efficient targeted screening. Founder mutations are a well-characterized subset of these, arising in a single ancestor and becoming enriched in a descendant population through bottlenecks and endogamy. However, many population-enriched variants that may or may not be founders also reveal population-specific disease burden and remain hidden in plain sight within existing datasets. To address this gap, we developed FIND (Founder-like candidates hidden IN Data), a web tool that identifies variants in gnomAD with frequencies >0.00008 in one ancestry group and at least tenfold higher than in all others (after zeroing populations with fewer than five observed alleles). The search is restricted to looking at pathogenic, likely pathogenic, and predicted loss-of-function variants. Testing FIND on the genes *FLNC, TMEM127, MYH7*, *BRCA1,* and *BRCA2* confirmed its utility and functionality by identifying twelve well-known founder or population-enriched mutations. In addition, FIND identified five variants previously reported as recurrent in a population but never compared across populations, and three never previously reported in any specific population. The population enrichment of all 20 variants was statistically significant, and a permutation test showed that FIND rarely returns results by chance. Variants enriched in African American and Admixed American populations were validated with the All of Us database, highlighting the utility of this approach for populations historically underrepresented in genetic studies. The source code is freely available at https://github.com/aacoder105/FIND under an MIT license, with a web interface at https://ethnic-variant-mutation-finder.onrender.com/.
