## Supplemental Table 1 for "FIND: a software tool for identifying population-enriched pathogenic variants in gnomAD"

### Sheet: S1 Table
S1 Table. Raw (unzeroed) gnomAD v4.1 allele counts, fold enrichment, and Fisher's exact test for the 20 variants in Table 1.
AC, allele count; AN, allele number; AF, allele frequency. FIND treats AC < 5 in any group as 0. "Fold (FIND, zeroed)" is the ratio FIND tests against its tenfold criterion; "inf" means every other group was zeroed. "Fold (raw)" uses unzeroed counts. Fisher p: one-sided Fisher's exact test, enriched group vs. all other eight groups pooled, raw counts. Data downloaded from the gnomAD browser (v4.1…
Gene	Protein change	DNA change	ClinVar ID	Table 1 category	Enriched group	AC AFR	AN AFR	AC AMR	AN AMR	AC ASJ	AN ASJ	AC EAS	AN EAS	AC FIN	AN FIN	AC MID	AN MID	AC NFE	AN NFE	AC AMI	AN AMI	AC SAS	AN SAS	AF enriched group	Fold (FIND, zeroed)	Fold (raw)	Fisher p (one-sided)	Homozygotes	gnomAD filter (exomes)	gnomAD filter (genomes)	ClinVar classification	rawAF AFR	rawAF AMR	rawAF ASJ	rawAF EAS	rawAF FIN	rawAF MID	rawAF NFE	rawAF AMI	rawAF SAS	zeroAF AFR	zeroAF AMR	zeroAF ASJ	zeroAF EAS	zeroAF FIN	zeroAF MID	zeroAF NFE	zeroAF AMI	zeroAF SAS
FLNC	c.3791-1G>C	c.3791-1G>C	420146	Known Population-Enriched	ASJ	0	74910	0	59994	5	29604	0	44898	0	63608	0	6080	1	1179970	0	912	0	91078	0.000168896	inf	199.292	1.49507e-08	0	PASS	PASS	Pathogenic/Likely pathogenic	0	0	0.000168896	0	0	0	8.47479e-07	0	0	0	0	0.000168896	0	0	0	0	0	0
TMEM127	c.245-1G>C	c.245-1G>C	571215	First population-specific report	AFR	7	74938	0	60010	0	29604	0	44892	0	64044	0	6076	0	1180020	0	912	0	91078	9.34106e-05	inf	inf	6.12903e-10	0	PASS	PASS	Pathogenic/Likely pathogenic	9.34106e-05	0	0	0	0	0	0	0	0	9.34106e-05	0	0	0	0	0	0	0	0
MYH7	p.Arg1053Gln	c.3158G>A	155814	Known Founder	FIN	1	74894	0	60004	0	29606	0	44882	28	64038	0	6062	3	1180016	0	912	1	91086	0.00043724	inf	32.7467	3.34081e-34	0	PASS	PASS	Pathogenic	1.33522e-05	0	0	0	0.00043724	0	2.54234e-06	0	1.09786e-05	0	0	0	0	0.00043724	0	0	0	0
MYH7	p.Arg869His	c.2606G>A	177667	First cross-population comparison	AFR	10	75042	0	60030	0	29606	1	44880	0	64040	0	6062	15	1180040	0	912	2	91084	0.000133259	10.4834	5.98065	4.09781e-07	0	PASS	PASS	Likely pathogenic	0.000133259	0	0	2.22816e-05	0	0	1.27114e-05	0	2.19578e-05	0.000133259	0	0	0	0	0	1.27114e-05	0	0
MYH7	p.Glu497Asp	c.1491G>T	14124	First population-specific report	ASJ	0	74930	0	60008	7	29608	0	44892	0	64042	0	6082	0	1180050	0	912	0	91084	0.000236423	inf	inf	9.20635e-13	0	PASS	PASS	Pathogenic/Likely pathogenic	0	0	0.000236423	0	0	0	0	0	0	0	0	0.000236423	0	0	0	0	0	0
BRCA1	p.Gln1756ProfsTer74	c.5266dup	17677	Known Founder	ASJ	1	74930	0	59992	35	29592	0	44888	0	64028	0	6084	64	1179926	0	912	0	91080	0.00118275	21.8056	21.8056	2.08347e-34	0	PASS	PASS	Pathogenic	1.33458e-05	0	0.00118275	0	0	0	5.42407e-05	0	0	0	0	0.00118275	0	0	0	5.42407e-05	0	0
BRCA1	p.Glu797ThrfsTer3	c.2389_2390del	54552	First cross-population comparison	EAS	0	75028	0	59984	0	29588	5	44878	0	63794	0	6058	0	1179850	0	912	0	91054	0.000111413	inf	inf	2.0268e-08	0	PASS	not in genomes	Pathogenic	0	0	0	0.000111413	0	0	0	0	0	0	0	0	0.000111413	0	0	0	0	0
BRCA1	p.Leu63Ter	c.188T>A	54381	Known Founder	EAS	0	74708	0	59912	0	29516	5	44748	0	63976	0	5836	0	1171190	0	912	0	90340	0.000111737	inf	inf	2.06332e-08	0	PASS	PASS	Pathogenic	0	0	0	0.000111737	0	0	0	0	0	0	0	0	0.000111737	0	0	0	0	0
BRCA1	p.Glu23ValfsTer17	c.68_69del	17662	Known Founder	ASJ	0	74854	3	59996	123	29578	0	44844	0	64018	1	6078	39	1178366	0	912	5	91044	0.0041585	75.7212	25.2753	8.69864e-170	0	PASS	PASS	Pathogenic	0	5.00033e-05	0.0041585	0	0	0.000164528	3.30967e-05	0	5.49185e-05	0	0	0.0041585	0	0	0	3.30967e-05	0	5.49185e-05
BRCA2	p.Asn257LysfsTer17	c.771_775del	9326	Known Founder	FIN	1	74912	2	59982	0	29596	0	44876	8	64020	0	6078	3	1178732	0	912	0	91024	0.000124961	inf	3.7477	2.03058e-08	0	PASS	PASS	Pathogenic	1.3349e-05	3.33433e-05	0	0	0.000124961	0	2.54511e-06	0	0	0	0	0	0	0.000124961	0	0	0	0
BRCA2	p.Gln1089SerfsTer10	c.3264dup	37830	First cross-population comparison	AMR	0	73588	7	55552	0	28432	0	44660	0	63300	0	5944	1	1169742	0	910	0	86704	0.000126008	inf	147.397	6.47561e-10	0	PASS	PASS	Pathogenic	0	0.000126008	0	0	0	0	8.54889e-07	0	0	0	0.000126008	0	0	0	0	0	0	0
BRCA2	p.Glu1308Ter	c.3922G>T	37867	Known Founder	AMR	1	72750	9	50586	0	27954	0	44146	0	62622	0	5758	0	1158990	0	908	0	82744	0.000177915	inf	12.9433	5.26061e-13	0	PASS	PASS	Pathogenic	1.37457e-05	0.000177915	0	0	0	0	0	0	0	0	0.000177915	0	0	0	0	0	0	0
BRCA2	p.Ile1859LysfsTer3	c.5576_5579del	37975	Known Founder	EAS	1	74312	0	58618	0	29264	7	44790	0	63756	0	6040	18	1176000	0	912	2	89586	0.000156285	10.2106	7.00047	1.19888e-05	0	PASS	PASS	Pathogenic	1.34568e-05	0	0	0.000156285	0	0	1.53061e-05	0	2.23249e-05	0	0	0	0.000156285	0	0	1.53061e-05	0	0
BRCA2	p.Ser1982ArgfsTer22	c.5946del	9325	Known Founder	ASJ	1	74912	0	60000	158	29596	0	44854	0	64040	0	6082	35	1179918	0	912	0	91086	0.00533856	179.973	179.973	1.34607e-233	0	PASS	PASS	Pathogenic	1.3349e-05	0	0.00533856	0	0	0	2.96631e-05	0	0	0	0	0.00533856	0	0	0	2.96631e-05	0	0
BRCA2	p.Leu2092ProfsTer7	c.6275_6276del	9318	Known Founder	NFE	0	74320	3	58360	0	29184	0	44792	3	63754	0	6032	103	1177508	0	912	0	89620	8.74729e-05	inf	1.70164	3.2451e-07	0	PASS	PASS	Pathogenic	0	5.14051e-05	0	0	4.70559e-05	0	8.74729e-05	0	0	0	0	0	0	0	0	8.74729e-05	0	0
BRCA2	p.Arg2318Ter	c.6952C>T	38076	First cross-population comparison	EAS	0	74880	0	59816	0	29516	14	44646	0	63178	0	5994	1	1176102	0	912	0	90316	0.000313578	inf	368.8	4.11059e-21	0	PASS	not in genomes	Pathogenic	0	0	0	0.000313578	0	0	8.50266e-07	0	0	0	0	0	0.000313578	0	0	0	0	0
BRCA2	p.Arg2494Ter	c.7480C>T	38099	Known Founder	FIN	0	74886	1	60002	0	29606	2	44888	10	64028	0	6084	10	1179896	0	912	0	91088	0.000156182	18.4278	3.50534	9.9819e-09	0	PASS	PASS	Pathogenic	0	1.66661e-05	0	4.45553e-05	0.000156182	0	8.47532e-06	0	0	0	0	0	0	0.000156182	0	8.47532e-06	0	0
BRCA2	c.9118-2A>G	c.9118-2A>G	52759	Known Founder	FIN	0	74930	0	59978	0	29600	0	44860	15	64016	0	6082	1	1179962	0	912	0	91082	0.000234316	inf	276.484	2.62837e-20	0	PASS	PASS	Pathogenic	0	0	0	0	0.000234316	0	8.47485e-07	0	0	0	0	0	0	0.000234316	0	0	0	0
BRCA2	p.Val3079PhefsTer4	c.9235del	38221	First cross-population comparison	AMR	0	74850	11	59902	0	29588	0	44864	0	64004	0	6080	0	1179862	0	912	0	90908	0.000183633	inf	inf	2.84993e-16	0	PASS	PASS	Pathogenic	0	0.000183633	0	0	0	0	0	0	0	0	0.000183633	0	0	0	0	0	0	0
BRCA2	p.Cys3233TrpfsTer15	c.9699_9702del	38260	First population-specific report	AMR	1	74838	18	59862	0	29572	0	44902	0	63868	0	6082	17	1179518	0	912	0	90792	0.000300692	20.863	20.863	1.6859e-16	0	PASS	PASS	Likely pathogenic	1.33622e-05	0.000300692	0	0	0	0	1.44127e-05	0	0	0	0.000300692	0	0	0	0	1.44127e-05	0	0
Columns AH onward are helper columns (per-group raw and zeroed AF) used by the fold formulas. Fisher p-values were computed in Python (scipy.stats.fisher_exact); script available with the FIND repository.
