## Supplemental Table 2 for "FIND: a software tool for identifying population-enriched pathogenic variants in gnomAD"

### Sheet: S2 Table
S2 Table. Effect of FIND thresholds on results for the five test genes.
Thresholds varied one at a time; others held at default (minimum count 5, tenfold, frequency > 0.00008). "Total" = all variants FIND returns (before the manual exclusions described in Methods). Default row in bold.
Threshold varied	Setting	Total returned	Table 1 variants retained (of 20)	Known (of 12)	New (of 8)	Table 1 variants lost (or other change)
Minimum allele count	3	29	19	11	8	BRCA2 c.6275_6276del (NFE founder)
Minimum allele count	4	30	20	12	8
Minimum allele count	5	26	20	12	8
Minimum allele count	6	23	17	10	7	FLNC c.3791-1G>C; BRCA1 p.Leu63Ter; BRCA1 p.Glu797fs (each exactly 5 alleles)
Minimum allele count	8	17	13	9	4	above, plus TMEM127 c.245-1G>C; MYH7 p.Glu497Asp; BRCA2 p.Gln1089fs; BRCA2 p.Ile1859fs
Minimum allele count	10	14	11	7	4	above, plus BRCA2 p.Asn257fs; BRCA2 p.Glu1308Ter
Fold enrichment	5	29	20	12	8	none lost; adds MYH7 p.Arg870Cys, BRCA2 p.Leu1768fs, BRCA2 p.Arg3128Ter
Fold enrichment	10	26	20	12	8
Fold enrichment	15	24	18	11	7	MYH7 p.Arg869His; BRCA2 p.Ile1859fs
Fold enrichment	20	23	17	10	7	above, plus BRCA2 p.Arg2494Ter
Fold enrichment	50	20	15	9	6	above, plus BRCA1 p.Gln1756fs; BRCA2 p.Cys3233fs
Additional variants returned at relaxed settings
Bonferroni cutoff for 2,057 variants screened: p < 2.4E-05. One-sided Fisher exact test, enriched group vs. other eight groups pooled, raw counts.
Relaxed setting	Gene	Variant	ClinVar	Enriched group	AC / AN in group	Fisher p	Outcome
Minimum count 4	MYH7	p.Glu935Lys	Pathogenic	East Asian	4 / 44,884	7e-07	Passes Bonferroni
Minimum count 4	BRCA2	c.8633-1299C>G	Likely pathogenic	Admixed American	4 / 42,094	8.6e-05	Fails Bonferroni
Minimum count 4	FLNC	p.Gly1760AlafsTer23	Uncertain significance (pLoF)	East Asian	4 / 41,318	6e-07	Removed by standard review (pLoF VUS)
Minimum count 4	MYH7	c.5791-1G>C	Not in ClinVar (pLoF)	East Asian	4 / 44,890	7e-07	Removed by standard review (truncation not MYH7 mechanism)
Fivefold enrichment	MYH7	p.Arg870Cys	Likely pathogenic	East Asian	7 / 44,890	1.5e-05	Passes Bonferroni (narrowly)
Fivefold enrichment	BRCA2	p.Arg3128Ter	Pathogenic	African/African American	6 / 74,916	9.9e-05	Fails Bonferroni
Fivefold enrichment	BRCA2	p.Leu1768ArgfsTer5	Pathogenic	Admixed American	5 / 59,928	0.00082	Fails Bonferroni
