## Supplemental Table 3 for "FIND: a software tool for identifying population-enriched pathogenic variants in gnomAD"

### Sheet: S3 Table
S3 Table. Permutation test: FIND hits expected by chance.
For each of the 2,057 P/LP or pLoF variants in the five genes, the total allele count was kept and alleles were randomly reassigned to the nine gnomAD groups in proportion to each group's allele number for that variant. FIND's criteria were then applied. 1,000 permutations; random seed 20261015.
FIND hits in permutation	Number of permutations
0	962
1	37
2	1
Total	1000
Mean hits per permutation	0.039
Observed hits (real data)	26
Permutations with ≥ 26 hits	0
Chance hits at relaxed settings (same 1,000 permutations)
Setting	Permutations with 0 hits	1 hit	2 hits	3 hits	Total permutations	Permutations with ≥1 hit	% with ≥1 hit	Mean hits per permutation
Default: 5 alleles, tenfold	962	37	1	0	1000	38	0.038	0.039
4 alleles, tenfold	922	75	3	0	1000	78	0.078	0.081
5 alleles, fivefold	789	190	18	3	1000	211	0.211	0.235
